# Daily rhythms, demographics and health: findings from a nationally representative survey

**DOI:** 10.1101/2023.04.07.536028

**Authors:** Péter P. Ujma, Csenge G. Horváth, Róbert Bódizs

## Abstract

The timing of daily activity in humans have been associated with various demographic and health-related factors, but the possibly complex patterns of confounding and interaction between these has not been systematically explored. We use data from Hungarostudy 2021, a nationally representative survey of 7000 Hungarians to assess the relationship between self-reported chronotype, social jetlag (using the Munich Chronotype Questionnaire), demographic variables and self-reported health and demographic variables, including ethnic and sexual minority membership. Supporting the validity of self-reports, participants with later chronotypes reported the lowest daytime sleepiness at a later clock time. We found that older age, female sex, a more eastward and southward geographical position, residence in a smaller settlement, less education and income, religiousness and cohabiting with small children were associated with an earlier chronotype. Younger age, higher education and income, and cohabiting with small children were associated with increased social jetlag. Of the 48 health-related variables surveyed, the relationship with both chronotype and social jetlag were mostly accounted for by age, sex, and socioeconomic effects, but we identified alcohol consumption, smoking, and physical activity as predictors of both social jetlag and chronotype, while a number of disorders were either positively or negatively associated with chronotype and social jetlag. Our findings from a large, nationally representative sample indicate that both biological and social factors influence chronotype and identified both demographic and health-related variables as risk factors for social jetlag. Our results, however, do not support a causal relationship between light exposure and mental health.
