## Supplementary material for "Daily rhythms, demographics and health: findings from a nationally representative survey": Descriptive statistics.xlsx

### Sheet: Categorical variables
	Category	Count	%	Valid N
Sex	1	3358	47.9783
	2	3641	52.0217	6999
Cohabits w/child	Non-cohabiting	5287	95.3128
	Cohabiting	260	4.68722	5547
Cohabits w/anyone	Non-cohabiting	1132	17.4234
	Cohabiting	5365	82.5766	6497
Sexual orientation	Heterosexual	6648	98.6058
	Homosexual	18	0.266983
	Bisexual	38	0.563631
	Asexual	38	0.563631	6742
Ethnicity	Non-gypsy	6631	94.7421
	Gypsy	368	5.25789	6999
Education	1	3346	47.8205
	2	2729	39.0024
	3	922	13.1771	6997
Smoking	0	4501	64.3828
	1	2490	35.6172	6991
Psychotropic medication	Rare use	339	4.85673
	Regular use	6641	95.1433	6980
Type 1 diabetes	No	6730	97.2684
	Yes	189	2.73161	6919
Type 2 diabetes	No	6612	95.5353
	Yes	309	4.46467	6921
Liver disease	No	6848	98.9881
	Yes	70	1.01185	6918
Asthma	No	6772	97.8896
	Yes	146	2.11044	6918
Other resp. illness	No	6807	98.4097
	Yes	110	1.59028	6917
Allergy	No	6677	96.5024
	Yes	242	3.49762	6919
Ulcer	No	6800	98.3369
	Yes	115	1.66305	6915
Other digestive	No	787	95.6258
	Yes	36	4.37424	823
Kidney disease	No	6830	98.7137
	Yes	89	1.28631	6919
Rheuma	No	6422	92.6963
	Yes	506	7.3037	6928
Other musculoskeletal	No	741	93.5606
	Yes	51	6.43939	792
Traffic accident	No	6873	99.3495
	Yes	45	0.650477	6918
Work accident	No	6876	99.3929
	Yes	42	0.607112	6918
Home accident	No	6841	98.8013
	Yes	83	1.19873	6924
High BP	No	5943	85.7328
	Yes	989	14.2672	6932
Cancer	No	6827	98.6989
	Yes	90	1.30114	6917
Psychiatric	No	6838	98.8722
	Yes	78	1.12782	6916
Anxiety	No	6786	98.0919
	Yes	132	1.90807	6918
Heart disease	No	6636	95.9237
	Yes	282	4.07632	6918
Cerebrovascular	No	6854	99.0892
	Yes	63	0.910799	6917
COVID-19	No	6509	94.0335
	Yes	413	5.96648	6922
C19 vaccination	No	6783	98.0061
	Yes	138	1.99393	6921
Other disease	No	742	92.4035
	Yes	61	7.59651	803
Stomach pain	0	6243	89.275
	1	750	10.725	6993
Back pain	0	5105	72.9911
	1	1889	27.0089	6994
Limb pain	0	5270	75.3611
	1	1723	24.6389	6993
Headache	0	5664	80.9837
	1	1330	19.0163	6994
Chest pain	0	6788	97.0546
	1	206	2.94538	6994
Dizzyness	0	6606	94.4524
	1	388	5.54761	6994
Fainting and weakness	0	6827	97.6122
	1	167	2.38776	6994
Palpitation	0	6615	94.6352
	1	375	5.36481	6990
Breathing difficulty	0	6723	96.1115
	1	272	3.88849	6995
Sexual problems	0	6750	98.7564
	1	85	1.2436	6835
Constipation or diarrhea	0	6671	95.5594
	1	310	4.44062	6981
Digestion problems	0	6559	93.8072
	1	433	6.19279	6992
Tiredness	0	5928	84.7584
	1	1066	15.2416	6994
Sleep problems	0	6296	90.02
	1	698	9.97998	6994

### Sheet: Continuous variables
	Valid N	Mean	SD	Minimum	Maximum
Age	6999	47.9001	17.2797	18	97
Religiousness	6886	2.21851e-16	1	-1.10158	2.8401
Longitude	7000	19.3715	1.38187	16.4	22.8667
Latitude	7000	47.2972	0.567209	45.7783	48.5667
Population	7000	3.43368	6.57283	0.00021	17.2384
Income	4797	1.79491	0.952703	0.15	5.5
Alcohol/month	6940	6.81549	15.7228	0	160
Physical activity	6983	3.0933e-16	1	-1.00038	2.95525
Days of illness	6541	5.6606	22.092	0	365
Beck depression	6947	7.34885e-16	1	-0.619055	4.46059
PHQ total	6993	8.18958e-16	1	-0.781881	6.878
WHO QoL	6995	9.523e-17	1	-3.25179	1.17132
Athens insomnia	7000	-1.59999e-16	1	-0.582866	4.89177
BMI	6581	25.974	4.46412	13.8408	60.6061
PSS10	6953	7.93012e-16	1	-2.09462	3.86144
