## Supplementary material for "Daily rhythms, demographics and health: findings from a nationally representative survey": Model results.xlsx

### Sheet: Demographic
	B	SE	p
Female	-23.5564	6.26665	0.000173439
Age	-1.80172	0.0821845	8.81043e-100
Intermediate education	18.6117	2.39446	1.00824e-14
Advanced education	22.0753	3.53459	4.74481e-10
Cohabits w/anyone	2.26678	2.5789	0.379478
Cohabits w/child	-29.6009	6.6729	9.45448e-06
Homosexual	1.29579	19.1946	0.946181
Bisexual	50.6486	13.5967	0.000198425
Asexual	20.1786	15.6718	0.197982
Gypsy/Roma	10.6855	5.65041	0.0586957
Religiousness	-7.95328	1.10183	6.45893e-13
Age*sex	0.276718	0.115311	0.0164592
R^2	0.289407
N	3428

### Sheet: Demographic with income
	B	SE	p
Female	-25.1849	7.43004	0.000710627
Age	-1.88749	0.0967516	4.27326e-79
Income	4.39787	1.48006	0.00299225
Intermediate education	18.4195	2.8924	2.26192e-10
Advanced education	19.1008	4.52588	2.52484e-05
Cohabits w/anyone	1.96382	3.09433	0.525712
Cohabits w/child	-29.5788	8.03709	0.000237818
Homosexual	-29.6408	31.1757	0.341814
Bisexual	85.279	18.0316	2.37484e-06
Asexual	10.0736	16.7122	0.546719
Gypsy/Roma	15.2897	6.78129	0.0242374
Religiousness	-7.43926	1.33014	2.47234e-08
Age*sex	0.35488	0.135413	0.00882649
R^2	0.298665
N	2555

### Sheet: Demographic, SJL
	B	SE	p
Female	-0.387939	0.106021	0.000256106
Age	-0.0246227	0.00144144	2.25609e-63
Intermediate education	-0.000687135	0.0405014	0.986465
Advanced education	0.0233583	0.057357	0.683849
Cohabits w/anyone	0.031097	0.045506	0.494416
Cohabits w/child	-0.498631	0.0880929	1.60841e-08
Homosexual	0.304572	0.347934	0.381419
Bisexual	-0.0081649	0.214915	0.969696
Asexual	-0.499411	0.240738	0.0380915
Gypsy/Roma	-0.192827	0.0909043	0.0339608
Religiousness	-0.0706648	0.0182831	0.000112695
Age*sex	0.00492803	0.00198989	0.0133043
R^2	0.125896
N	4365

### Sheet: Demographic with income, SJL
	B	SE	p
Female	-0.430986	0.127765	0.000751745
Age	-0.026313	0.00171556	2.91886e-51
Income	0.171654	0.0248632	6.09234e-12
Intermediate education	-0.0200521	0.0493095	0.684288
Advanced education	-0.189657	0.0742533	0.0106903
Cohabits w/anyone	-0.0154478	0.0548771	0.778347
Cohabits w/child	-0.394898	0.110191	0.000343818
Homosexual	-0.194237	0.591629	0.7427
Bisexual	0.0773401	0.272607	0.776655
Asexual	-0.467087	0.253285	0.0652598
Gypsy/Roma	-0.128988	0.110389	0.2427
Religiousness	-0.0465833	0.0225323	0.0387783
Age*sex	0.00603149	0.00237286	0.0110737
R^2	0.143664
N	3162

### Sheet: Demogr w inc chronotype, SJL
	B	SE	p
Female	-0.0565889	0.0978333	0.563031
Age	-0.0135258	0.00136295	8.46818e-23
Chronotype	0.401994	0.0156374	9.80574e-130
Income	0.163417	0.0194782	7.97342e-17
Intermediate education	-0.166858	0.0383012	1.37431e-05
Advanced education	-0.307767	0.0596672	2.68779e-07
Cohabits w/anyone	0.0390555	0.0406552	0.336819
Cohabits w/child	-0.345462	0.105869	0.0011166
Homosexual	-0.10151	0.409647	0.804311
Bisexual	-0.229928	0.237933	0.333957
Asexual	-0.537217	0.219574	0.0144874
Gypsy/Roma	-0.0907968	0.089179	0.308708
Religiousness	-0.0202589	0.017582	0.249327
Age*sex	0.00089992	0.0017814	0.613479
R^2	0.407896
N	2555

### Sheet: Geographic
	Unadjusted			Age and sex adjusted			Income and education adjusted
	B	SE	p	B	SE	p	B	SE	p
Latitude	9.32016	1.87356	6.77826e-07	8.97151	1.65684	6.4485e-08	13.7529	1.98755	5.40435e-12
Longitude	-8.65728	0.788996	1.14226e-27	-6.2553	0.703384	8.39821e-19	-6.4811	0.851845	3.58494e-14
Population	1.57273	0.170979	5.39416e-20	1.64688	0.15218	5.73263e-27	1.6173	0.180848	6.13215e-19
R^2	0.0509103			0.25794			0.292622
N	4583			4583			3365

### Sheet: Geographic, SJL
	Unadjusted			Age and sex adjusted			Income and education adjusted			Income, education and chronotype adjusted
	B	SE	p	B	SE	p	B	SE	p	B	SE	p
Latitude	0.153066	0.0308566	7.22384e-07	0.157798	0.0294965	9.1387e-08	0.170102	0.0345743	8.98798e-07	0.0365146	0.0276013	0.185949
Longitude	-0.100327	0.0125821	1.83105e-15	-0.0781253	0.0120814	1.08241e-10	-0.0547431	0.0146693	0.000192607	-0.0279427	0.0118471	0.0184
Population	0.00118945	0.00287554	0.67915	0.00388713	0.00276391	0.159661	0.0019453	0.00322178	0.546012	-0.00493457	0.00252328	0.050593
R^2	0.0115238			0.0969694			0.127749
N	5956			5956			4240

### Sheet: Anthropometric and biomedical
	Unadjusted			Age and sex adjusted			Income and education adjusted
	B	SE	p	B	SE	p	B	SE	p
Smoking	9.62323	2.16597	9.08399e-06	0.621928	1.95182	0.750014	3.39627	2.33055	0.145132
Psychotropic medication	28.4818	4.61345	7.25101e-10	4.78264	4.1616	0.250522	0.648317	4.84592	0.89358
Alcohol/month	0.277105	0.0641709	1.60629e-05	0.193535	0.0595329	0.0011588	0.260543	0.070978	0.000245617
Physical activity	1.01159	1.02261	0.322607	-5.4291	0.921031	4.02631e-09	-6.46075	1.10299	5.15416e-09
Days of illness	-0.131655	0.0473411	0.00544301	-0.0571224	0.0419468	0.173338	-0.0581128	0.0460283	0.206847
Beck depression	-4.14837	1.06121	9.39857e-05	0.708089	0.951668	0.456885	0.56327	1.06238	0.596013
PHQ total	-12.0755	1.01061	1.99275e-32	-1.85351	0.962323	0.0541562	0.0023518	1.16164	0.998385
WHO QoL	12.6389	1.00378	9.17067e-36	3.74633	0.942163	7.10723e-05	2.36103	1.08687	0.0299017
Athens insomnia	-4.83357	1.04666	3.97903e-06	0.476379	0.945319	0.614332	2.02573	1.08764	0.0626196
BMI	-1.76255	0.234966	7.60833e-14	-0.278841	0.215322	0.19539	-0.0597269	0.248636	0.810176
PSS10	-2.81744	1.05118	0.00738263	0.567457	0.936154	0.54444	-0.142523	1.10949	0.897794
Type 1 diabetes	-31.1158	6.22986	6.11792e-07	-5.98579	5.56467	0.282129	1.45571	6.58486	0.825052
Type 2 diabetes	-35.9731	4.90362	2.5949e-13	-8.1934	4.43829	0.0649473	-8.83525	5.44891	0.105012
Liver disease	-17.5936	10.7908	0.103081	-0.802403	9.55364	0.933069	7.78385	10.4996	0.458536
Asthma	-29.0919	7.28241	6.57761e-05	-11.6643	6.46694	0.0713469	-8.13881	7.21836	0.259606
Other resp. illness	-34.8792	8.31148	2.76274e-05	-12.4335	7.38569	0.0923555	-7.214	8.16147	0.37681
Allergy	-11.1929	6.31007	0.0761608	-3.2851	5.58832	0.556662	0.0859646	6.34015	0.989183
Ulcer	-18.173	7.99929	0.0231438	-0.0227727	7.09289	0.997438	0.944558	8.13108	0.907528
Other digestive	27.2146	14.5628	0.0621555	25.0099	13.0487	0.0557719	21.3708	13.6303	0.117544
Kidney disease	-28.869	8.8926	0.00117727	-7.75204	7.89791	0.326384	-13.9522	9.50232	0.142119
Rheuma	-41.2712	3.71214	2.38587e-28	-8.15679	3.47006	0.0187848	-3.65301	3.89414	0.348272
Other musculoskeletal	3.91172	11.2073	0.727194	23.7108	10.2969	0.0216575	25.6313	10.9159	0.0192618
Traffic accident	-26.3978	13.6894	0.0538749	-15.6786	12.1025	0.195221	-6.15762	13.8428	0.656476
Work accident	-5.13724	13.6943	0.707575	-14.0602	12.1043	0.245465	-13.2559	12.9155	0.304797
Home accident	-18.0345	9.27256	0.0518445	-5.63727	8.20747	0.492215	-1.87162	9.59276	0.84532
High BP	-41.3691	2.76925	2.71067e-49	-11.1724	2.67734	3.06347e-05	-10.0323	3.19225	0.00168867
Cancer	-40.4584	9.18225	1.07664e-05	-11.5229	8.17117	0.158553	-12.0977	9.33248	0.194961
Psychiatric	-9.46624	8.76524	0.280211	0.11333	7.76546	0.988357	2.89877	8.83865	0.742959
Anxiety	-15.8579	7.21641	0.0280365	-2.61874	6.41939	0.683336	2.83226	7.63889	0.710834
Heart disease	-39.6808	4.96597	1.69213e-15	-4.51017	4.53775	0.320315	-0.900357	5.2539	0.863944
Cerebrovascular	-55.3887	11.314	1.01446e-06	-28.0795	10.0682	0.00531068	-33.2845	11.3761	0.00345883
COVID-19	1.44651	4.57156	0.751702	2.87408	4.04544	0.477461	3.19274	4.61572	0.489168
C19 vaccination	-14.0415	7.53164	0.062339	-4.59949	6.66865	0.490407	-6.84942	7.51445	0.362099
Other disease	-14.5188	10.0038	0.147232	-5.12572	9.07384	0.572369	1.31154	10.6175	0.901741
Stomach pain	-6.03942	3.3515	0.0716104	4.63649	2.9824	0.120107	8.61736	3.52215	0.0144712
Back pain	-32.1956	2.23365	4.2627e-46	-8.14123	2.14985	0.000154505	-5.34739	2.53928	0.0352901
Limb pain	-34.9444	2.26324	1.81449e-52	-8.04755	2.22355	0.000298673	-3.67666	2.6482	0.165119
Headache	0.154455	2.58699	0.952393	4.28171	2.30741	0.0635692	9.17444	2.76531	0.00091732
Chest pain	-29.5524	6.05051	1.07342e-06	-11.9156	5.38717	0.027026	-8.86298	6.35351	0.163116
Dizzyness	-23.2652	4.37352	1.08977e-07	-3.48269	3.94604	0.377511	1.45495	4.7051	0.757167
Fainting and weakness	-20.7534	6.65965	0.00184276	-10.127	5.91161	0.0867676	-4.74466	7.15159	0.507093
Palpitation	-27.6796	4.36876	2.58838e-10	-7.03686	3.93223	0.0735953	-1.98225	4.75249	0.676634
Breathing difficulty	-34.7022	5.17792	2.30538e-11	-12.7986	4.6412	0.00584593	-8.29205	5.49391	0.131312
Sexual problems	-32.314	10.0062	0.00124955	-13.057	8.86319	0.140776	-13.657	10.1008	0.176447
Constipation or diarrhea	3.47624	5.10439	0.495887	13.2038	4.52006	0.00350436	13.9484	5.48822	0.0110818
Digestion problems	-5.10823	4.27034	0.231676	3.80181	3.79496	0.31649	3.91076	4.58172	0.393411
Tiredness	-19.4502	2.82737	6.82744e-12	-4.33614	2.55749	0.090055	-1.06026	3.06969	0.729817
Sleep problems	-26.1434	3.35513	8.10029e-15	-6.37052	3.05097	0.0368499	-2.46121	3.65651	0.500928

### Sheet: Anthropom. and biomedical, SJL
	Unadjusted			Age and sex adjusted			Income and education adjusted			Income, education and chronotype adjusted
	B	SE	p	B	SE	p	B	SE	p	B	SE	p
Smoking	0.272264	0.0347926	5.95059e-15	0.170302	0.0337759	4.74046e-07	0.166154	0.0397805	3.01648e-05	0.100607	0.0313522	0.00134484
Psychotropic medication	0.485643	0.0765467	2.39771e-10	0.203813	0.0744782	0.00622725	0.112647	0.0867518	0.194186	0.0911154	0.0650122	0.161154
Alcohol/month	0.00469682	0.00108523	1.52982e-05	0.0029154	0.00108109	0.00702235	0.00332883	0.00126692	0.00863277	0.00044015	0.000955022	0.644915
Physical activity	0.0376745	0.016563	0.0229643	-0.0396905	0.0161591	0.0140688	-0.0536049	0.0191377	0.00511739	-0.0222038	0.0150156	0.139311
Days of illness	-0.000117075	0.000789529	0.882124	0.000854636	0.000755772	0.258183	0.00118532	0.000822596	0.149676	0.000711452	0.000620491	0.251637
Beck depression	-0.112102	0.0168638	3.24853e-11	-0.0593596	0.0163068	0.000274785	-0.0530359	0.0181824	0.00355429	-0.0609698	0.0142002	1.80831e-05
PHQ total	-0.132598	0.0165237	1.2161e-15	-0.0163221	0.0167111	0.328746	-0.00846491	0.0195822	0.665563	-0.0219869	0.0155839	0.158374
WHO QoL	0.145814	0.0164346	9.32931e-19	0.0480438	0.0163877	0.00338395	0.0494729	0.0187485	0.00835123	0.0410002	0.0145887	0.00497673
Athens insomnia	-0.0893268	0.0166111	7.83927e-08	-0.0362001	0.0161211	0.0247722	-0.0218949	0.0181557	0.227903	-0.0176297	0.0146049	0.227476
BMI	-0.0126819	0.0037453	0.00071379	0.00160687	0.00365991	0.660645	0.000518578	0.0043403	0.904901	-0.00452998	0.0033424	0.175414
PSS10	-0.0681115	0.0169386	5.86511e-05	-0.0346209	0.0162646	0.0333279	-0.0692822	0.0191775	0.000306587	-0.0552174	0.0148499	0.000203804
Type 1 diabetes	-0.443409	0.102226	1.46493e-05	-0.16919	0.0984738	0.0858261	-0.082493	0.112157	0.462068	-0.015841	0.0885851	0.858089
Type 2 diabetes	-0.47788	0.0828127	8.30156e-09	-0.149026	0.0806478	0.0646727	-0.196729	0.0976063	0.0439126	-0.131386	0.0733022	0.073162
Liver disease	-0.531693	0.16944	0.00170984	-0.367385	0.16212	0.0234801	-0.264983	0.182233	0.145995	-0.130242	0.141335	0.356852
Asthma	-0.570821	0.114159	5.89204e-07	-0.393506	0.109395	0.000324414	-0.330492	0.121763	0.00667039	-0.163595	0.0971636	0.0923333
Other resp. illness	-0.516962	0.133458	0.00010841	-0.256382	0.128008	0.0452394	-0.24627	0.141761	0.0824216	-0.126781	0.109861	0.248578
Allergy	-0.293735	0.0917192	0.00136946	-0.223088	0.0877558	0.011043	-0.27644	0.100993	0.00622242	-0.146696	0.0853253	0.0856613
Ulcer	-0.203666	0.128982	0.114383	0.0193141	0.123514	0.875745	0.055585	0.136894	0.684731	0.150728	0.109415	0.168423
Other digestive	0.475734	0.289728	0.101028	0.499008	0.283951	0.0792823	0.536745	0.309536	0.08341	0.312178	0.268087	0.244796
Kidney disease	-0.590416	0.143583	3.97583e-05	-0.302555	0.137901	0.0282744	-0.337728	0.160957	0.0359429	-0.14937	0.127963	0.243177
Rheuma	-0.518934	0.0640724	6.67e-16	-0.130684	0.0641634	0.0417216	-0.0861124	0.0706107	0.222709	-0.0779804	0.0523707	0.13658
Other musculoskeletal	0.22036	0.235367	0.349476	0.447976	0.236545	0.0586637	0.477312	0.259116	0.0659448	-0.0369338	0.211091	0.861178
Traffic accident	-0.556999	0.211818	0.00857043	-0.419777	0.20234	0.0380658	-0.49134	0.227713	0.0310065	-0.145162	0.186347	0.436042
Work accident	0.0944539	0.203888	0.643193	0.0368149	0.194707	0.850038	0.0405872	0.213223	0.849043	0.0943713	0.173916	0.587425
Home accident	-0.0619833	0.157483	0.693899	0.0732819	0.150595	0.626549	0.0630962	0.169425	0.709604	0.12813	0.129121	0.321112
High BP	-0.48545	0.0478022	4.94143e-24	-0.126684	0.0491923	0.01004	-0.0856529	0.0576785	0.137618	-0.0683836	0.0431002	0.112694
Cancer	-0.687171	0.148104	3.56327e-06	-0.355751	0.142268	0.0124261	-0.158055	0.157197	0.314735	0.0795457	0.125683	0.526838
Psychiatric	-0.413293	0.149272	0.0056454	-0.268824	0.142827	0.0598638	-0.187788	0.160881	0.243178	-0.0740135	0.118959	0.533869
Anxiety	-0.423065	0.121421	0.000497061	-0.232935	0.116605	0.0458023	-0.17205	0.132645	0.194679	-0.18059	0.10277	0.0789719
Heart disease	-0.543033	0.0837282	9.55555e-11	-0.138863	0.0822617	0.0914521	-0.0215694	0.0954171	0.821171	-0.106417	0.0706796	0.13226
Cerebrovascular	-0.849673	0.178677	2.02835e-06	-0.47887	0.171801	0.00533105	-0.486812	0.187525	0.00946496	0.01631	0.153541	0.91541
COVID-19	0.00800803	0.0754432	0.91547	0.0530717	0.0720874	0.46163	0.00131821	0.0810059	0.987017	-0.0694645	0.062122	0.263565
C19 vaccination	0.0602466	0.120496	0.617102	0.164213	0.115117	0.153783	0.128029	0.127452	0.315182	0.032866	0.101172	0.745313
Other disease	-0.536528	0.211906	0.0115578	-0.362736	0.210289	0.0849731	-0.280349	0.246429	0.255709	-0.266427	0.207016	0.198703
Stomach pain	-0.0257825	0.0551384	0.64009	0.118855	0.0529838	0.0249183	0.0873317	0.0609112	0.151716	0.0219179	0.047348	0.643459
Back pain	-0.241523	0.0375056	1.29119e-10	0.036378	0.038006	0.338522	0.0529072	0.0438285	0.227445	-0.012692	0.0341201	0.709931
Limb pain	-0.322065	0.0382745	4.88737e-17	-0.0122351	0.0394512	0.756471	0.0198856	0.0458527	0.66454	-0.0619575	0.0355416	0.0813835
Headache	0.0471486	0.0426517	0.269017	0.117676	0.0410572	0.00416968	0.212967	0.047813	8.63939e-06	0.0753345	0.0372079	0.0429781
Chest pain	-0.357089	0.0955602	0.000188123	-0.151944	0.0918019	0.0979516	-0.183501	0.106357	0.0845401	-0.135985	0.0852776	0.110892
Dizzyness	-0.246394	0.0714478	0.000567427	-0.00487507	0.0693503	0.94396	0.0479301	0.0809963	0.554046	-0.0832039	0.0631252	0.187567
Fainting and weakness	-0.351443	0.107803	0.00112022	-0.191003	0.103352	0.0646388	-0.239133	0.122309	0.0506307	-0.10623	0.0959653	0.268388
Palpitation	-0.402334	0.0725517	3.05774e-08	-0.149131	0.070404	0.034198	-0.132986	0.0832079	0.110064	-0.160625	0.0637199	0.0117551
Breathing difficulty	-0.392461	0.0850299	4.00256e-06	-0.143667	0.0820209	0.0798956	-0.137928	0.0954565	0.14855	-0.0596011	0.073768	0.419174
Sexual problems	-0.598536	0.152901	9.16166e-05	-0.41972	0.146588	0.00420794	-0.355817	0.163682	0.0297743	0.136528	0.136437	0.317059
Constipation or diarrhea	0.0531805	0.0837454	0.525436	0.180556	0.080129	0.0242758	0.238635	0.0950721	0.0121089	0.0190982	0.0737962	0.795808
Digestion problems	-0.150205	0.0704578	0.0330602	-0.0301282	0.0676382	0.656024	-0.093403	0.0788701	0.236375	-0.00461797	0.0614868	0.940136
Tiredness	-0.14142	0.0463587	0.00229424	0.0226516	0.0449235	0.614122	0.0650551	0.0523398	0.21396	0.0115068	0.0412198	0.780142
Sleep problems	-0.366115	0.0549846	3.01427e-11	-0.14843	0.0536374	0.00566988	-0.0723296	0.0624124	0.246563	-0.0324933	0.0490717	0.507915

### Sheet: Light exposure
	Unadjusted			Age and sex adjusted			Income and education adjusted			Residence adjusted
	B	SE	p	B	SE	p	B	SE	p	B	SE	p
Depression (BDI)	0.00012707	0.000833531	0.878842	-0.0006201	0.000837316	0.458996	-0.00221713	0.0011549	0.0550107	-0.00174272	0.00117216	0.137216
Stress (PSS10)	-0.00202409	0.001008	0.0447147	-0.00253335	0.00101805	0.0128754	-0.00141096	0.00131277	0.282576	-0.00194567	0.00133198	0.144223
Wellbeing (WHO5)	-0.00396248	0.000931326	2.14695e-05	-0.00248881	0.000900566	0.00574578	0.000322858	0.00116287	0.781315	0.00078593	0.00118275	0.506439
